# ScISOr-ATAC reveals convergent and divergent splicing and chromatin specificities between matched cell types across cortical regions, evolution, and in Alzheimer’s Disease

**DOI:** 10.1101/2024.02.24.581897

**Authors:** Wen Hu, Careen Foord, Justine Hsu, Li Fan, Michael J Corley, Tarun N Bhatia, Siwei Xu, Natan Belchikov, Yi He, Alina PS Pang, Samantha N Lanjewar, Julien Jarroux, Anoushka Joglekar, Teresa A Milner, Lishomwa C Ndhlovu, Jing Zhang, Eduardo Butelman, Steven A Sloan, Virginia MY Lee, Li Gan, Hagen U Tilgner

## Abstract

Multimodal measurements have become widespread in genomics, however measuring open chromatin accessibility and splicing simultaneously in frozen brain tissues remains unconquered. Hence, we devised Single-Cell-ISOform-RNA sequencing coupled with the Assay-for-Transposase-Accessible-Chromatin (ScISOr-ATAC). We utilized ScISOr-ATAC to assess whether chromatin and splicing alterations in the brain convergently affect the same cell types or divergently different ones. We applied ScISOr-ATAC to three major conditions: comparing (i) the Rhesus macaque (*Macaca mulatta*) prefrontal cortex (PFC) and visual cortex (VIS), (ii) cross species divergence of Rhesus macaque versus human PFC, as well as (iii) dysregulation in Alzheimer’s disease in human PFC. We found that among cortical-layer biased excitatory neuron subtypes, splicing is highly brain-region specific for L3-5/L6 IT_*RORB* neurons, moderately specific in L2-3 IT_*CUX2.RORB* neurons and unspecific in L2-3 IT_*CUX2* neurons. In contrast, at the chromatin level, L2-3 IT_*CUX2.RORB* neurons show the highest brain-region specificity compared to other subtypes. Likewise, when comparing human and macaque PFC, strong evolutionary divergence on one molecular modality does not necessarily imply strong such divergence on another molecular level in the same cell type. Finally, in Alzheimer’s disease, oligodendrocytes show convergently high dysregulation in both chromatin and splicing. However, chromatin and splicing dysregulation most strongly affect distinct oligodendrocyte subtypes. Overall, these results indicate that chromatin and splicing can show convergent or divergent results depending on the performed comparison, justifying the need for their concurrent measurement to investigate complex systems. Taken together, ScISOr-ATAC allows for the characterization of single-cell splicing and chromatin patterns and the comparison of sample groups in frozen brain samples.
