## Supplemental_Table_S3 for "ScISOr-ATAC reveals convergent and divergent splicing and chromatin specificities between matched cell types across cortical regions, evolution, and in Alzheimer’s Disease"

chr4_58543081_58543236_-	ENSMMUG00000019048	-0.37037	0.03131824
chr8_28719148_28719312_-	ENSMMUG00000007480	0.56	0.00142012
chr7_39517922_39517997_+	ENSMMUG00000001587	-0.197154	0.01022663
chr17_24509436_24509593_-	ENSMMUG00000017025	0.145496	0.01907446
chr4_112923626_112923738_+	ENSMMUG00000000777	0.3125	0.03131824
chr15_1059164_1059226_-	ENSMMUG00000001661	-0.457862	8.153988e-05
chr13_2913189_2913324_-	ENSMMUG00000043786	-0.282353	0.03671048
chr3_138061046_138061072_-	ENSMMUG00000002894	0.457219	0.02802146
chr14_4483128_4483202_-	ENSMMUG00000013265	-0.561818	0.03131824
chr15_47939067_47939102_-	ENSMMUG00000006132	0.240464	8.128349e-05
chr4_112963903_112964038_+	ENSMMUG00000000777	0.226138	0.02434894
chr4_58543582_58543725_-	ENSMMUG00000019048	-0.384615	0.03049274
chr12_58810548_58810565_+	ENSMMUG00000007301	-0.483333	0.02434894
chr1_146667476_146667602_+	ENSMMUG00000018326	0.139121	0.03390996
chr3_117955958_117956065_-	ENSMMUG00000022695	-0.476326	0.008338683
chr6_143896551_143896639_+	ENSMMUG00000023288	-0.301887	0.0001895861
chr1_59212344_59212514_+	ENSMMUG00000001908	-0.409091	0.0005455581
chr4_112928650_112928745_+	ENSMMUG00000000777	0.272727	0.03131824
chr6_143893424_143893486_+	ENSMMUG00000023288	0.225826	8.446954e-06
chr1_146668505_146668674_+	ENSMMUG00000018326	0.130435	0.00142012
chr3_143332796_143332850_+	ENSMMUG00000021722	-0.433551	0.03671048
chr8_92343765_92343955_-	ENSMMUG00000023115	0.333333	0.03131824
chr7_63063947_63064044_+	ENSMMUG00000000617	-0.16007	0.004468424
chr20_14820236_14820338_+	ENSMMUG00000002989	-0.312281	0.03671048
chr4_112944962_112945155_+	ENSMMUG00000000777	0.194617	0.01580692
chr15_47940386_47940439_-	ENSMMUG00000006132	-0.208907	0.00142012
chr17_59054948_59055093_-	ENSMMUG00000021459	-0.21	0.03131824
chr13_83520863_83520952_+	ENSMMUG00000016587	0.330719	0.03131824
chr16_4791834_4791905_+	ENSMMUG00000002769	-0.172895	0.01580692
chr2_114006043_114006093_+	ENSMMUG00000004800	-0.684848	0.02543083
chr4_112870178_112870267_+	ENSMMUG00000000777	0.32611	0.02802146
chr17_59075735_59075873_-	ENSMMUG00000021459	-0.234668	0.03058465
chr4_112947117_112947200_+	ENSMMUG00000000777	0.134499	0.03058465
chr6_143895698_143895810_+	ENSMMUG00000023288	-0.219235	0.03671048
chr2_114012700_114012762_+	ENSMMUG00000004800	-0.68	0.01740439
chr19_37980270_37980350_+	ENSMMUG00000006429	-0.568485	0.01740439
