## Supplemental_Table_S1 for "ScISOr-ATAC reveals convergent and divergent splicing and chromatin specificities between matched cell types across cortical regions, evolution, and in Alzheimer’s Disease"

chr6_147753974_147754006_-	ENSMMUG00000011563	-0.152686	1.539936e-05
chr5_3021445_3021537_+	ENSMMUG00000008379	-0.415476	0.0194556
chr8_104280421_104280600_+	ENSMMUG00000019407	-0.555556	0.02256294
chr9_27946600_27946693_-	ENSMMUG00000016403	0.291667	0.002020759
chr9_122896838_122896878_+	ENSMMUG00000013040	0.34	0.02517096
chr13_93438303_93438560_+	ENSMMUG00000023434	-0.666667	0.01898201
chr7_35314253_35314721_-	ENSMMUG00000022200	0.251474	0.02146867
chr15_1042221_1042331_-	ENSMMUG00000001661	0.331781	0.004538064
chr9_27949054_27949115_-	ENSMMUG00000016403	0.467555	1.539936e-05
chr4_113070345_113070473_+	ENSMMUG00000000777	0.192308	0.0006938798
chr2_135971494_135971652_+	ENSMMUG00000012574	0.733333	0.01403038
chr3_114110166_114110251_-	ENSMMUG00000002364	0.717195	0.004073264
chr15_1059164_1059226_-	ENSMMUG00000001661	-0.51453	0.001646703
chr16_9345277_9345387_-	ENSMMUG00000009398	0.342196	1.539936e-05
chr15_47939067_47939102_-	ENSMMUG00000006132	0.159746	0.00994692
chr19_12670260_12670382_+	ENSMMUG00000019292	0.290301	0.0006938798
chr13_3252709_3252822_-	ENSMMUG00000015515	-0.65873	0.02874683
chr14_10653588_10653753_-	ENSMMUG00000014131	0.442299	0.00537956
chr13_93374120_93374218_+	ENSMMUG00000023434	-0.612903	0.007550217
chr2_135976264_135976383_+	ENSMMUG00000012574	0.647059	0.02893756
chr4_113066142_113066315_+	ENSMMUG00000000777	0.254884	0.01543927
chr6_137954821_137954936_-	ENSMMUG00000001707	0.208897	0.02893756
chr13_93400462_93400600_+	ENSMMUG00000023434	-0.45	0.01806773
chr2_135979736_135979987_+	ENSMMUG00000012574	0.44	0.01806773
chr4_113069799_113069996_+	ENSMMUG00000000777	0.181467	0.00185693
chr2_690797_690924_-	ENSMMUG00000000972	-0.201493	2.887002e-12
chr2_13900248_13900375_-	ENSMMUG00000014069	0.406212	0.00729169
chr4_113077803_113077922_+	ENSMMUG00000000777	0.526316	0.003861695
chr6_143893424_143893486_+	ENSMMUG00000023288	0.194418	0.0001882412
chr13_93443150_93443301_+	ENSMMUG00000023434	-0.642857	0.04167861
chr1_185100348_185100458_-	ENSMMUG00000009562	-0.229194	0.0001169133
chr8_18079932_18080080_+	ENSMMUG00000015487	-0.21515	0.02256294
chr13_93357364_93357407_+	ENSMMUG00000023434	-0.575758	0.010013
chr11_89310918_89311109_-	ENSMMUG00000023378	0.203125	0.003466956
chr4_113074340_113074495_+	ENSMMUG00000000777	0.588235	0.0001988148
chr16_9356415_9356509_-	ENSMMUG00000009398	0.396303	5.439658e-07
chr4_113073221_113073391_+	ENSMMUG00000000777	0.175439	0.0006938798
chr13_93443876_93444016_+	ENSMMUG00000023434	-0.72	0.01121445
chr8_18080359_18080540_+	ENSMMUG00000015487	-0.208846	0.02483682
chr5_77716431_77716475_-	ENSMMUG00000023427	-0.648677	0.0001255734
chr4_113066599_113066754_+	ENSMMUG00000000777	0.238928	0.01559831
chr2_135967306_135967405_+	ENSMMUG00000012574	0.37931	0.002039465
chr4_113074986_113075192_+	ENSMMUG00000000777	0.487805	0.001172094
chr16_57760220_57760306_+	ENSMMUG00000004122	-0.249738	0.02893756
chr15_12929808_12929933_-	ENSMMUG00000016421	-0.169163	3.666816e-05
chr7_35313595_35313644_-	ENSMMUG00000022200	0.279582	0.003242528
chr16_48751487_48751576_-	ENSMMUG00000021935	-0.733333	0.002562474
chr2_170637497_170637535_-	ENSMMUG00000009107	-0.336898	0.03949695
chr19_8161584_8161740_+	ENSMMUG00000011178	0.188679	0.003861695
chr9_101947367_101947444_+	ENSMMUG00000006741	0.292379	0.0001882412
chr1_37109070_37109156_+	ENSMMUG00000014873	0.432432	0.01543927
chr9_33298008_33298119_-	ENSMMUG00000012451	-0.126214	0.010013
chr11_89310487_89310700_-	ENSMMUG00000023378	0.1625	0.003466956
chr7_66755063_66755197_-	ENSMMUG00000001386	-0.641366	0.003024071
chr9_27951496_27951625_-	ENSMMUG00000016403	0.21	0.006343182
chr2_135977333_135977530_+	ENSMMUG00000012574	0.611111	0.02256294
chr17_77629557_77629671_-	ENSMMUG00000005842	0.535714	0.006549185
chr2_163233487_163233586_-	ENSMMUG00000014874	0.205469	0.01187077
chr1_8265256_8265336_+	ENSMMUG00000010729	0.475102	0.003024071
chr13_83591797_83591850_+	ENSMMUG00000016587	-0.224223	0.03757059
chr1_96779259_96779309_-	ENSMMUG00000010810	-0.4	0.001646703
chr2_135968412_135968572_+	ENSMMUG00000012574	0.647059	0.002304183
chr1_185205019_185205081_-	ENSMMUG00000009562	-0.520595	0.01375705
chr2_163237600_163237698_-	ENSMMUG00000014874	0.253786	0.01521859
