## Supplemental_Table_S2 for "ScISOr-ATAC reveals convergent and divergent splicing and chromatin specificities between matched cell types across cortical regions, evolution, and in Alzheimer’s Disease"

chr7_117738875_117738943_+	ENSMMUG00000006650	0.1	0.04639531
chr3_134718581_134718739_-	ENSMMUG00000021293	-0.106159	0.01697413
chr4_113033186_113033356_+	ENSMMUG00000000777	0.106726	0.01258699
chr12_95744963_95745141_+	ENSMMUG00000017524	-0.109091	0.02749424
chr4_113031535_113031696_+	ENSMMUG00000000777	0.111122	0.0483481
chr11_28968280_28968372_+	ENSMMUG00000021737	0.115103	0.004095446
chr9_63968531_63968574_+	ENSMMUG00000021393	-0.115882	1.319294e-05
chr9_63986332_63986445_+	ENSMMUG00000021393	0.117311	0.0175527
chr6_130149345_130149423_-	ENSMMUG00000010313	-0.122265	0.04240011
chr6_137954821_137954936_-	ENSMMUG00000001707	0.122422	0.02749158
chr12_3846762_3846869_+	ENSMMUG00000000376	0.124714	0.003510747
chr8_119515332_119515427_+	ENSMMUG00000004296	-0.128045	0.02167252
chr20_7718824_7718904_+	ENSMMUG00000003458	-0.130767	4.268024e-05
chr7_66659254_66659295_-	ENSMMUG00000001386	-0.131693	0.04015083
chr8_103913138_103913170_+	ENSMMUG00000019407	-0.13445	0.03557257
chr1_109495283_109495461_+	ENSMMUG00000001974	-0.139255	0.006485192
chr2_44119724_44119845_-	ENSMMUG00000011134	-0.140072	0.02587885
chr17_24552148_24552209_-	ENSMMUG00000017025	-0.141852	0.02659531
chr15_47939067_47939102_-	ENSMMUG00000006132	0.142588	0.001223837
chr1_214729875_214729904_+	ENSMMUG00000006225	-0.14347	0.003563174
chr15_12929808_12929933_-	ENSMMUG00000016421	-0.144908	3.206017e-08
chr9_63963826_63963868_+	ENSMMUG00000021393	-0.147326	1.238471e-05
chr8_103913554_103913640_+	ENSMMUG00000019407	-0.150968	0.008872181
chr2_155035353_155035424_-	ENSMMUG00000011161	0.15622	0.02036696
chr9_74786854_74787068_+	ENSMMUG00000017727	0.15917	0.02749424
chr1_109492305_109492424_+	ENSMMUG00000001974	-0.159814	0.04513644
chr12_95736869_95738028_+	ENSMMUG00000017524	-0.162162	0.02093664
chr6_143893424_143893486_+	ENSMMUG00000023288	0.166922	8.602908e-09
chr1_185100348_185100458_-	ENSMMUG00000009562	-0.168487	7.211792e-05
chr9_63963496_63963579_+	ENSMMUG00000021393	-0.168862	1.238471e-05
chr11_87804778_87804855_-	ENSMMUG00000015862	-0.169492	0.004763085
chr15_77348328_77348558_-	ENSMMUG00000002176	-0.171999	0.04323852
chr1_185118538_185118612_-	ENSMMUG00000009562	0.172425	0.04240011
chr2_163233487_163233586_-	ENSMMUG00000014874	0.173018	0.003037693
chr4_39890518_39890680_-	ENSMMUG00000003710	-0.18359	0.04958734
chr16_5221668_5221808_+	ENSMMUG00000010468	-0.186091	0.02366206
chr16_17007143_17007205_+	ENSMMUG00000013343	-0.187688	0.03248099
chr5_50869282_50869320_+	ENSMMUG00000008501	0.198347	7.211792e-05
chr9_63958684_63958806_+	ENSMMUG00000021393	-0.199333	0.0001994261
chr1_137269088_137269242_-	ENSMMUG00000017383	-0.2	0.001035985
chr12_95742142_95742313_+	ENSMMUG00000017524	-0.2	0.03545698
chr12_128749143_128749168_+	ENSMMUG00000004736	-0.200504	0.006667891
chr9_63957946_63958040_+	ENSMMUG00000021393	-0.222726	0.003178425
chr1_8265256_8265336_+	ENSMMUG00000010729	0.223046	0.01623999
chr12_20800684_20800785_+	ENSMMUG00000009844	-0.23053	0.04994274
chr20_25576389_25576535_-	ENSMMUG00000015832	-0.232456	0.01118569
chr5_3134627_3134817_+	ENSMMUG00000008392	0.25325	0.01401699
chr9_27967400_27967430_-	ENSMMUG00000016403	0.258408	0.02251708
chr12_48949585_48949672_+	ENSMMUG00000008384	-0.266351	0.04963076
chr9_63957409_63957492_+	ENSMMUG00000021393	-0.270833	0.004095446
chr14_108286638_108286670_-	ENSMMUG00000021628	-0.271051	0.001278129
chr9_60932309_60932337_+	ENSMMUG00000018390	-0.273332	0.0007136426
chr14_108279079_108279132_-	ENSMMUG00000021628	-0.279339	0.0003646701
chr11_77712724_77712912_+	ENSMMUG00000021329	0.288889	0.003178425
chr20_40374314_40374481_+	ENSMMUG00000016310	-0.303529	0.03762181
chr4_115383883_115383966_-	ENSMMUG00000012781	0.307655	0.01950346
chr8_104191825_104191872_+	ENSMMUG00000019407	-0.317073	0.01087065
chr12_39798458_39798511_-	ENSMMUG00000010812	0.319801	0.001962636
chr20_40382811_40382921_+	ENSMMUG00000016310	-0.322917	0.03237541
chr20_40375476_40375655_+	ENSMMUG00000016310	-0.326309	0.02366206
chr18_66505095_66505217_-	ENSMMUG00000019418	-0.326646	0.02182139
chr17_58948968_58949108_-	ENSMMUG00000021459	0.337477	0.03118086
chr5_111628815_111628913_+	ENSMMUG00000008633	0.345	0.003178425
chr20_28464644_28464739_+	ENSMMUG00000048207	-0.353095	0.002524636
chr4_115383684_115383743_-	ENSMMUG00000012781	0.355655	0.009569753
chr6_139007098_139007156_-	ENSMMUG00000012588	0.36	0.01149532
chr1_157788211_157788294_-	ENSMMUG00000000637	0.36363	1.351977e-06
chr12_120128855_120128924_+	ENSMMUG00000012211	0.364828	0.006485192
chr15_1042221_1042331_-	ENSMMUG00000001661	0.366958	2.49272e-07
chr17_58949825_58949941_-	ENSMMUG00000021459	0.38852	0.01087065
chr17_1604283_1604386_-	ENSMMUG00000007373	-0.39164	0.005452233
chr20_25612106_25612318_-	ENSMMUG00000015832	0.4	0.04994274
chr4_47249292_47249460_+	ENSMMUG00000005365	0.405	0.01077346
chr16_38103491_38103657_-	ENSMMUG00000009133	0.418846	0.008454107
chr7_138023017_138023099_+	ENSMMUG00000012065	-0.465959	0.005003115
chr11_77744355_77744466_+	ENSMMUG00000021329	0.470035	0.04240011
chr5_166824095_166824178_-	ENSMMUG00000012244	-0.532282	0.003510747
chr12_95736514_95736640_+	ENSMMUG00000017524	-0.545455	0.01077346
chr2_112779084_112779228_+	ENSMMUG00000002818	0.54798	0.01496603
chr1_100028013_100028207_-	ENSMMUG00000008402	0.571429	0.04994274
chr20_9844282_9844340_-	ENSMMUG00000010142	0.578947	0.0003193178
chr5_85024396_85024493_+	ENSMMUG00000003726	0.589286	0.04240011
chr15_79212351_79212385_+	ENSMMUG00000000136	-0.597973	0.003178425
chr19_18310409_18310456_+	ENSMMUG00000006509	-0.605769	0.00872754
chr11_77764347_77764515_+	ENSMMUG00000021329	0.655172	0.02749424
chr15_1059164_1059226_-	ENSMMUG00000001661	-0.668679	3.976576e-17
chr11_77766068_77766303_+	ENSMMUG00000021329	0.703704	0.03637605
chr10_71690927_71690977_+	ENSMMUG00000016448	0.758621	0.02366206
chr5_2192426_2192544_-	ENSMMUG00000001156	-0.777778	0.006122186
chr8_95151851_95151958_+	ENSMMUG00000005356	-0.798295	8.804204e-06
chr5_2233840_2233894_-	ENSMMUG00000001156	-0.8	0.00295459
chr15_70441841_70441939_+	ENSMMUG00000019388	0.823529	0.006122186
chr4_22511113_22511274_-	ENSMMUG00000013302	0.954545	0.001645545
